# A high-quality genome assembly of the ghost moth *Druceiella hillmani* provides new evidence of genome size augmentation in Hepialidae

**DOI:** 10.1101/2023.12.05.570119

**Authors:** Yi-Ming Weng, Isabel Lopez-Cacacho, Bert Foquet, Jose I. Martinez, David Plotkin, Andrei Sourakov, Akito Y. Kawahara

**Author notes:** Corresponding author: Akito Y. Kawahara.

## Abstract

Ghost moths are an unusual family of primitive moths (Lepidoptera: Hepialidae) known for their large body size and crepuscular adult activity. These moths represent an ancient lineage, frequently have soil dwelling larvae, and are adapted to high elevations, deserts, and other extreme environments. Despite being rather speciose with more than 700 species, there is a dearth of genomic resources for the family. Here, we present the first high quality, publicly available hepialid genome, generated from an Andean species of ghost moth, *Druceiella hillmani*. Our genome assembly has a length of 2,586 Mbp with contig N50 of 28.1 Mb and N50 of 29, and BUSCO completeness of 97.1%, making it one of the largest genomes in the order Lepidoptera. Our assembly is a vital resource for future research on ghost moth genomics.
