## supplementary_data1 for "A high-quality genome assembly of the ghost moth *Druceiella hillmani* provides new evidence of genome size augmentation in Hepialidae"

### Sheet: Sheet1
contig name	length (bp)	GC ratio	mapped read depth	phylum (megablast)	chromosome_assignmet (top 3 most assigned to Tinea pellionella assembly and total busco genes)	operation
ptg000082l	112810947	0.301	25.949	Arthropoda	chromosome_01 (95%); chromosome_14 (1%); chromosome_9 (%); total:250	Keep
ptg000057l	2985099	0.3063	25.261	Arthropoda	chromosome_02 (100%); total:14	Keep
ptg000043l	6936791	0.3013	23.294	Arthropoda	chromosome_02 (86%); chromosome_6 (6%); chromosome_3 (6%); total:15	Keep
ptg000027l	50305320	0.3032	25.7	Arthropoda	chromosome_02 (90%); chromosome_Z (1%); chromosome_22 (1%); total:173	Keep
ptg000169l	12363385	0.3058	25.075	Arthropoda	chromosome_02 (95%); chromosome_17 (2%); chromosome_11 (2%); total:48	Keep
ptg000233l	18032996	0.3009	23.37	Arthropoda	chromosome_02 (97%);chromosome_9 (2%); total:37	Keep
ptg000162l	6149783	0.3086	21.56	Arthropoda	chromosome_03 (100%); total:17	Keep
ptg000030l	66575124	0.2987	24.818	Arthropoda	chromosome_03 (94%); chromosome_25 (1%); chromosome_Z (%); total:128	Keep
ptg000028l	32442288	0.2957	23.614	Arthropoda	chromosome_03 (97%); chromosome_5 (2%); total:39	Keep
ptg000067l	10537127	0.2918	23.262	Arthropoda	chromosome_04 (100%); total:5	Keep
ptg000220l	6397167	0.3079	24.956	Arthropoda	chromosome_04 (86%); chromosome_22 (3%); chromosome_2 (3%); total:30	Keep
ptg000096l	19725516	0.298	23.381	Arthropoda	chromosome_04 (93%); chromosome_11 (6%); total:33	Keep
ptg000253l	65558614	0.3028	25.469	Arthropoda	chromosome_04 (96%); chromosome_Z (%); chromosome_9 (%); total:171	Keep
ptg000160l	4408878	0.3049	25.374	Arthropoda	chromosome_05 (100%); total:5	Keep
ptg000170l	4822963	0.2982	23.297	Arthropoda	chromosome_05 (100%); total:7	Keep
ptg000130l	24743134	0.3045	25.693	Arthropoda	chromosome_05 (89%); chromosome_21 (2%); chromosome_7 (1%); total:69	Keep
ptg000154l	12428805	0.3067	27.308	Arthropoda	chromosome_05 (90%); chromosome_14 (4%); chromosome_1 (4%); total:21	Keep
ptg000065l	16233031	0.3098	25.431	Arthropoda	chromosome_05 (94%); chromosome_6 (2%); chromosome_22 (1%); total:73	Keep
ptg000146l	23627505	0.3127	26.985	Arthropoda	chromosome_05 (95%); chromosome_22 (1%); chromosome_18 (1%); total:67	Keep
ptg000108l	13371443	0.3006	23.095	Arthropoda	chromosome_05 (95%);chromosome_24 (4%); total:24	Keep
ptg000210l	13372146	0.2931	22.522	Arthropoda	chromosome_06 (100%); total:4	Keep
ptg000132l	21247987	0.3046	25.788	Arthropoda	chromosome_06 (100%); total:54	Keep
ptg000100l	10179082	0.2973	23.194	Arthropoda	chromosome_06 (100%); total:8	Keep
ptg000105l	30614474	0.2928	24.043	Arthropoda	chromosome_06 (82%); chromosome_11 (7%); chromosome_8 (3%); total:28	Keep
ptg000158l	5163184	0.3015	25.614	Arthropoda	chromosome_06 (92%);chromosome_5 (7%); total:14	Keep
ptg000047l	23568554	0.2975	24.673	Arthropoda	chromosome_06 (95%); chromosome_Z (1%); chromosome_29 (1%); total:61	Keep
ptg000187l	8800519	0.2968	22.175	Arthropoda	chromosome_07 (100%); total:5	Keep
ptg000163l	9893257	0.2941	22.323	Arthropoda	chromosome_07 (100%); total:6	Keep
ptg000119l	41476530	0.296	23.785	Arthropoda	chromosome_07 (89%); chromosome_4 (4%); chromosome_21 (2%); total:49	Keep
ptg000023l	41214794	0.3005	25.001	Arthropoda	chromosome_07 (92%); chromosome_10 (4%); chromosome_8 (1%); total:82	Keep
ptg000115l	12788462	0.2948	22.734	Arthropoda	chromosome_07 (92%); chromosome_8 (3%); chromosome_28 (3%); total:26	Keep
ptg000002l	18395651	0.3046	25.079	Arthropoda	chromosome_08 (100%); total:28	Keep
ptg000157l	7363276	0.2974	19.277	Arthropoda	chromosome_08 (75%); chromosome_Z (8%); chromosome_17 (8%); total:12	Keep
ptg000081l	42036524	0.295	22.27	Arthropoda	chromosome_08 (87%); chromosome_14 (5%); chromosome_9 (1%); total:55	Keep
ptg000022l	40053245	0.2953	25.032	Arthropoda	chromosome_08 (96%); chromosome_6 (1%); chromosome_5 (1%); total:52	Keep
ptg000103l	9197225	0.304	26.176	Arthropoda	chromosome_08 (98%); chromosome_18 (2%); total:50	Keep
ptg000229l	19359575	0.2972	25.102	Arthropoda	chromosome_09 (90%); chromosome_Z (3%); chromosome_25 (3%); total:31	Keep
ptg000055l	45430001	0.2987	24.137	Arthropoda	chromosome_09 (92%); chromosome_8 (2%); chromosome_7 (2%); total:39	Keep
ptg000161l	29794570	0.3004	25.114	Arthropoda	chromosome_09 (95%); contig_scaffold_31 (1%); chromosome_Z (1%); total:60	Keep
ptg000045l	5162816	0.2997	22.614	Arthropoda	chromosome_10 (100%); total:10	Keep
ptg000095l	15998018	0.2958	22.892	Arthropoda	chromosome_10 (100%); total:16	Keep
ptg000010l	2265121	0.3069	25.156	Arthropoda	chromosome_10 (100%); total:5	Keep
ptg000024l	17927170	0.2893	23.209	Arthropoda	chromosome_10 (100%); total:8	Keep
ptg000007l	12925406	0.3056	28.705	Arthropoda	chromosome_10 (91%); chromosome_8 (2%); chromosome_29 (2%); total:48	Keep
ptg000033l	18187111	0.2944	23.946	Arthropoda	chromosome_10 (92%); chromosome_3 (7%); total:14	Keep
ptg000008l	22139232	0.3011	24.557	Arthropoda	chromosome_10 (94%); chromosome_3 (1%); chromosome_22 (1%); total:56	Keep
ptg000039l	5497961	0.2926	22.076	Arthropoda	chromosome_11 (100%); total:4	Keep
ptg000072l	8501157	0.2916	27.016	Arthropoda	chromosome_11 (100%); total:6	Keep
ptg000084l	4012138	0.3074	25.215	Arthropoda	chromosome_11 (63%); chromosome_3 (18%); chromosome_7 (9%); total:11	Keep
ptg000049l	51127569	0.2962	25.153	Arthropoda	chromosome_11 (90%); chromosome_26 (4%); contig_scaffold_32 (2%); total:97	Keep
ptg000138l	29819778	0.2938	24.561	Arthropoda	chromosome_11 (94%); chromosome_20 (2%); chromosome_15 (2%); total:36	Keep
ptg000098l	4671231	0.3179	25.625	Arthropoda	chromosome_11 (97%); chromosome_Z (2%); total:34	Keep
ptg000319l	1207450	0.374	10.81	Arthropoda	chromosome_12 (100%); total:3	Keep
ptg000037l	14809233	0.3069	25.35	Arthropoda	chromosome_12 (100%); total:37	Keep
ptg000062l	11552258	0.2918	22.056	Arthropoda	chromosome_12 (100%); total:8	Keep
ptg000025l	11384330	0.3074	24.629	Arthropoda	chromosome_12 (93%); chromosome_9 (2%); chromosome_13 (2%); total:49	Keep
ptg000074l	41983715	0.3038	25.229	Arthropoda	chromosome_12 (94%); chromosome_11 (1%); chromosome_5 (%); total:117	Keep
ptg000316l	4931059	0.2951	23.867	Arthropoda	chromosome_13 (100%); total:3	Keep
ptg000092l	2271179	0.3273	106.33	Arthropoda	chromosome_13 (100%); total:5	Keep
ptg000089l	8797377	0.2941	25.232	Arthropoda	chromosome_13 (81%); chromosome_1 (12%); chromosome_24 (6%); total:16	Keep
ptg000131l	23729418	0.294	24.476	Arthropoda	chromosome_13 (83%); chromosome_17 (16%); total:12	Keep
ptg000017l	29819623	0.3039	26.177	Arthropoda	chromosome_13 (94%); chromosome_14 (2%); chromosome_4 (1%); total:70	Keep
ptg000122l	16323066	0.296	24.087	Arthropoda	chromosome_13 (94%); chromosome_27 (5%); total:17	Keep
ptg000141l	4511034	0.2976	23.491	Arthropoda	chromosome_14 (100%); total:9	Keep
ptg000185l	8038306	0.3042	23.18	Arthropoda	chromosome_14 (88%); chromosome_1 (8%); chromosome_20 (4%); total:25	Keep
ptg000070l	11649388	0.3057	23.244	Arthropoda	chromosome_14 (92%); chromosome_Z (3%); chromosome_1 (3%); total:27	Keep
ptg000173l	13574852	0.3022	24.91	Arthropoda	chromosome_14 (93%); chromosome_20 (3%); chromosome_18 (3%); total:29	Keep
ptg000236l	10627342	0.3015	24.025	Arthropoda	chromosome_14 (93%); chromosome_8 (3%); chromosome_1 (3%); total:31	Keep
ptg000035l	30101474	0.3034	24.704	Arthropoda	chromosome_14 (96%); chromosome_9 (1%); chromosome_8 (1%); total:78	Keep
ptg000247l	5302758	0.2928	20.772	Arthropoda	chromosome_15 (100%); total:1	Keep
ptg000150l	7321813	0.2873	21.608	Arthropoda	chromosome_15 (100%); total:2	Keep
ptg000016l	10116934	0.2931	26.81	Arthropoda	chromosome_15 (100%); total:4	Keep
ptg000073l	15670266	0.293	22.665	Arthropoda	chromosome_15 (83%); chromosome_7 (16%); total:6	Keep
ptg000058l	2876948	0.3086	22.398	Arthropoda	chromosome_15 (87%); chromosome_21 (12%); total:8	Keep
ptg000333l	9852127	0.3064	24.722	Arthropoda	chromosome_15 (91%); chromosome_9 (4%); chromosome_17 (4%); total:23	Keep
ptg000064l	28502852	0.2966	25.145	Arthropoda	chromosome_15 (93%); chromosome_9 (2%); chromosome_5 (2%); total:46	Keep
ptg000032l	25645126	0.2961	22.716	Arthropoda	chromosome_15 (96%); chromosome_6 (3%); total:29	Keep
ptg000077l	20984221	0.3024	25.072	Arthropoda	chromosome_16 (90%); chromosome_9 (3%); chromosome_4 (3%); total:30	Keep
ptg000235l	57181456	0.3015	25.185	Arthropoda	chromosome_16 (94%); chromosome_8 (3%); chromosome_13 (%); total:138	Keep
ptg000143l	12228598	0.2915	23.937	Arthropoda	chromosome_17 (100%); total:9	Keep
ptg000004l	65492131	0.2999	26.095	Arthropoda	chromosome_17 (95%); chromosome_19 (1%); chromosome_7 (%); total:162	Keep
ptg000166l	986987	0.3136	28.209	Arthropoda	chromosome_18 (100%); total:4	Keep
ptg000014l	10841568	0.2905	17.829	Arthropoda	chromosome_18 (100%); total:7	Keep
ptg000063l	9318838	0.3043	23.444	Arthropoda	chromosome_18 (90%); chromosome_2 (10%); total:10	Keep
ptg000011l	15001394	0.3035	21.581	Arthropoda	chromosome_18 (91%); chromosome_9 (2%); chromosome_8 (2%); total:45	Keep
ptg000080l	13913616	0.3063	25.538	Arthropoda	chromosome_18 (93%); chromosome_2 (3%); chromosome_12 (3%); total:31	Keep
ptg000029l	20324555	0.3043	24.476	Arthropoda	chromosome_18 (98%); chromosome_11 (1%); total:59	Keep
ptg000156l	16684954	0.3049	23.921	Arthropoda	chromosome_19 (90%); chromosome_5 (4%); chromosome_Z (2%); total:42	Keep
ptg000041l	17940209	0.3067	24.166	Arthropoda	chromosome_19 (93%); chromosome_2 (4%); chromosome_3 (2%); total:43	Keep
ptg000164l	6850248	0.2986	22.466	Arthropoda	chromosome_19 (93%); chromosome_24 (6%); total:16	Keep
ptg000066l	13766043	0.3023	24.051	Arthropoda	chromosome_19 (96%); chromosome_3 (3%); total:29	Keep
ptg000109l	12934714	0.2925	19.085	Arthropoda	chromosome_20 (100%); total:2	Keep
ptg000031l	6267898	0.3033	23.642	Arthropoda	chromosome_20 (87%); chromosome_14 (6%); chromosome_11 (6%); total:16	Keep
ptg000088l	13869967	0.2994	23.676	Arthropoda	chromosome_20 (92%); chromosome_23 (7%); total:14	Keep
ptg000090l	28103563	0.3005	25.956	Arthropoda	chromosome_20 (94%); chromosome_9 (2%); chromosome_11 (2%); total:34	Keep
ptg000094l	9408254	0.3111	26.788	Arthropoda	chromosome_20 (94%); chromosome_Z (2%); chromosome_8 (2%); total:36	Keep
ptg000238l	10463134	0.2946	23.872	Arthropoda	chromosome_21 (100%); total:4	Keep
ptg000112l	49375198	0.3025	24.835	Arthropoda	chromosome_21 (90%); chromosome_4 (2%); chromosome_27 (1%); total:116	Keep
ptg000104l	11804562	0.3018	27.155	Arthropoda	chromosome_21 (94%); chromosome_18 (5%); total:36	Keep
ptg000199l	12232447	0.2917	23.263	Arthropoda	chromosome_22 (100%); total:13	Keep
ptg000128l	14653916	0.2953	27.356	Arthropoda	chromosome_22 (93%); chromosome_6 (3%); chromosome_24 (3%); total:30	Keep
ptg000015l	15066025	0.2958	23.412	Arthropoda	chromosome_22 (94%); chromosome_7 (5%); total:18	Keep
ptg000271l	30845108	0.2952	26.309	Arthropoda	chromosome_22 (97%); chromosome_2 (2%); total:40	Keep
ptg000093l	4221853	0.2878	22.669	Arthropoda	chromosome_23 (100%); total:2	Keep
ptg000113l	4523198	0.2988	24.378	Arthropoda	chromosome_23 (100%); total:5	Keep
ptg000097l	7858167	0.2949	21.91	Arthropoda	chromosome_23 (71%); chromosome_7 (14%); chromosome_17 (14%); total:7	Keep
ptg000078l	9483846	0.2901	24.238	Arthropoda	chromosome_23 (83%); chromosome_2 (16%); total:6	Keep
ptg000001l	45923953	0.2934	22.384	Arthropoda	chromosome_23 (84%); chromosome_7 (3%); chromosome_20 (3%); total:26	Keep
ptg000018l	6487551	0.2969	20.765	Arthropoda	chromosome_23 (90%); chromosome_24 (9%); total:11	Keep
ptg000046l	15118250	0.2954	21.049	Arthropoda	chromosome_23 (92%); chromosome_29 (7%); total:13	Keep
ptg000139l	12688927	0.3055	25.854	Arthropoda	chromosome_24 (76%); chromosome_5 (7%); chromosome_10 (7%); total:13	Keep
ptg000036l	51430113	0.3019	24.638	Arthropoda	chromosome_24 (94%); chromosome_9 (%); chromosome_8 (%); total:107	Keep
ptg000176l	12629401	0.3086	35.948	Arthropoda	chromosome_25 (100%); total:15	Keep
ptg000069l	25833402	0.3103	25.345	Arthropoda	chromosome_25 (100%); total:30	Keep
ptg000155l	43218488	0.2996	24.669	Arthropoda	chromosome_26 (69%); chromosome_9 (6%); chromosome_7 (3%); total:33	Keep
ptg000204l	10043621	0.3054	25.087	Arthropoda	chromosome_26 (92%); chromosome_24 (4%); chromosome_16 (4%); total:25	Keep
ptg000175l	6981873	0.3096	28.857	Arthropoda	chromosome_27 (85%); chromosome_17 (7%); chromosome_16 (7%); total:14	Keep
ptg000079l	29877627	0.3107	28.043	Arthropoda	chromosome_27 (88%); chromosome_7 (2%); chromosome_16 (2%); total:36	Keep
ptg000003l	13626637	0.302	29.606	Chordata	chromosome_27 (92%); chromosome_23 (7%); total:13	Keep
ptg000192l	9771540	0.3153	39.919	Arthropoda	chromosome_28 (100%); total:11	Keep
ptg000006l	27699415	0.3146	29.978	Arthropoda	chromosome_28 (60%); chromosome_3 (9%); chromosome_5 (7%); total:41	Keep
ptg000056l	39911247	0.313	28.004	Arthropoda	chromosome_29 (84%); chromosome_5 (3%); chromosome_4 (3%); total:32	Keep
ptg000159l	16670810	0.302	23.431	Arthropoda	chromosome_Z (33%); chromosome_8 (22%); chromosome_5 (11%); total:9	Keep
ptg000068l	11935621	0.3119	32.251	Arthropoda	chromosome_Z (36%); chromosome_16 (31%); chromosome_12 (13%); total:22	Keep
ptg000061l	9940483	0.3052	31.087	Arthropoda	chromosome_Z (72%); chromosome_25 (9%); chromosome_18 (9%); total:11	Keep
ptg000087l	45448737	0.3059	26.677	Arthropoda	chromosome_Z (81%); chromosome_2 (2%); chromosome_9 (1%); total:176	Keep
ptg000076l	7604246	0.3039	30.291	Arthropoda	chromosome_Z (81%); chromosome_24 (9%); chromosome_23 (9%); total:11	Keep
ptg000083l	17304971	0.3007	27.14	Arthropoda	chromosome_Z (82%); chromosome_9 (2%); chromosome_5 (2%); total:34	Keep
ptg000052l	9083605	0.3117	25.451	Arthropoda	chromosome_Z (88%); chromosome_12 (11%); total:9	Keep
ptg000085l	19459546	0.2875	23.614	Arthropoda	total:0	Keep
ptg000225l	7673443	0.2973	22.03	Arthropoda	total:0	Keep
ptg000019l	5815547	0.2889	19.615	Arthropoda	total:0	Keep
ptg000281l	5442267	0.3001	23.225	Arthropoda	total:0	Keep
ptg000110l	4795157	0.292	22.102	Arthropoda	total:0	Keep
ptg000243l	4772725	0.286	21.246	Arthropoda	total:0	Keep
ptg000071l	4755302	0.295	18.282	Arthropoda	total:0	Keep
ptg000086l	4368186	0.2903	23.342	Arthropoda	total:0	Keep
ptg000102l	4353733	0.2942	21.247	Arthropoda	total:0	Keep
ptg000091l	4249993	0.2893	25.372	Arthropoda	total:0	Keep
ptg000251l	4190336	0.2895	19.665	Arthropoda	total:0	Keep
ptg000264l	4108062	0.2903	23.82	Arthropoda	total:0	Keep
ptg000135l	3869065	0.292	38.351	Arthropoda	total:0	Keep
ptg000186l	3740002	0.2876	14.611	Arthropoda	total:0	Keep
ptg000021l	3444060	0.2904	22.926	Arthropoda	total:0	Keep
ptg000321l	3224715	0.2922	26.929	Arthropoda	total:0	Keep
ptg000206l	2394912	0.2925	18.959	Arthropoda	total:0	Keep
ptg000301l	2371545	0.2925	26.96	Arthropoda	total:0	Keep
ptg000111l	2325490	0.2915	23.414	Arthropoda	total:0	Keep
ptg000217l	1686927	0.2928	15.438	Arthropoda	total:0	Keep
ptg000227l	1585841	0.293	23.123	Arthropoda	total:0	Keep
ptg000147l	1464439	0.2986	21.47	Arthropoda	total:0	Keep
ptg000188l	1076098	0.2891	24.327	Arthropoda	total:0	Keep
ptg000331l	863765	0.2941	21.513	Arthropoda	total:0	Keep
ptg000250l	654744	0.2918	18.522	Arthropoda	total:0	Keep
ptg000203l	564695	0.2947	20.8	Arthropoda	total:0	Keep
ptg000359l	444521	0.2934	21.523	Arthropoda	total:0	Keep
ptg000294l	263438	0.3243	26.159	Arthropoda	total:0	Keep
ptg000350c	211622	0.3003	29.193	Arthropoda	total:0	Keep
ptg000454l	121057	0.3057	19.531	Arthropoda	total:0	Keep
ptg000552l	72030	0.2327	45.88	Arthropoda	total:0	Keep
ptg000373l	71836	0.3431	20.611	Arthropoda	total:0	Keep
ptg000237l	68378	0.288	24.565	Arthropoda	total:0	Keep
ptg000366c	56010	0.2771	35.72	Arthropoda	total:0	Keep
ptg000414l	54570	0.2881	10.776	Ascomycota	total:0	remove
ptg000572l	50034	0.2909	27.173	Arthropoda	total:0	Keep
ptg000554l	49441	0.2902	38.58	Arthropoda	total:0	Keep
ptg000439l	45126	0.2883	33.682	no-hit	total:0	Keep
ptg000534l	35999	0.6899	3.432	Proteobacteria	total:0	remove
ptg000423l	32533	0.2889	51.928	Arthropoda	total:0	Keep
ptg000518l	31714	0.2966	34.407	Arthropoda	total:0	Keep
ptg000494l	29533	0.3029	30.349	no-hit	total:0	Keep
ptg000568l	26804	0.3228	62.204	Arthropoda	total:0	Keep
ptg000546l	26397	0.2087	75.747	no-hit	total:0	Keep
ptg000551l	24625	0.3984	749.542	Arthropoda	total:0	Keep
ptg000522l	21427	0.2833	83.059	Arthropoda	total:0	Keep
ptg000420l	21302	0.5384	6.922	Ascomycota	total:0	remove
ptg000575l	21067	0.285	48.4	no-hit	total:0	Keep
ptg000488c	20361	0.3102	54.114	Arthropoda	total:0	Keep
ptg000553l	19972	0.2904	63.135	Arthropoda	total:0	Keep
ptg000412l	19560	0.3998	1057.41	Arthropoda	total:0	Keep
ptg000547l	17415	0.4267	213.454	Arthropoda	total:0	Keep
ptg000545l	16846	0.4314	216.501	Arthropoda	total:0	Keep
ptg000560l	16313	0.2893	39.149	Arthropoda	total:0	Keep
ptg000401l	13113	0.2892	71.344	no-hit	total:0	Keep
